# Identification of novel basil downy mildew resistance genes using *de novo* comparative transcriptomics

**DOI:** 10.1101/2022.05.23.491563

**Authors:** Kelly S. Allen, Gregory A. DeIulio, Robert Pyne, Jacob Maman, Li Guo, Robert L. Wick, James Simon, Anne Gershenson, Li-Jun Ma

**Affiliations:** University of Massachusetts Amherst Department of Biochemistry and Molecular Biology, Amherst, MA, USA; Rutgers University Department of Plant Biology, New Brunswick, NJ, USA; University of Massachusetts Amherst Stockbridge School of Agriculture, Amherst, MA, USA

**Keywords:** *Ocimum basilicum* (sweet basil), *Peronospora belbahrii*, resistance, downy mildew, salicylic acid, transcriptomics

## Abstract

- Sweet basil (*Ocimum basilicum* L.) production is threatened by the oomycete pathogen *Peronospora belbahrii* causing basil downy mildew (BDM); BDM resistant cultivar ‘Mrihani’ (MRI) was identified in a germplasm screen, and fertile progeny were produced through a breeding program with BDM-susceptible ‘Newton’ (SB22), but the molecular mechanisms conferring resistance in MRI and progeny remained unknown
- Comparative transcriptomics was performed to identify candidate resistance genes and potential mechanisms for BDM resistance; RNA samples from BDM-infected MRI and SB22 plants were harvested at 4 time points during the first 3 days of infection to differentiate interactions in resistant and susceptible plants.
- Three categories of genes uniquely induced in resistant MRI upon pathogen challenge were identified: nucleotide-binding leucine rich repeat proteins (NLRs), multi-functional receptor-like kinases (RLKs), and secondary metabolic enzymes; validation of the top resistance candidate NLR gene confirmed its unique presence in MRI as well as in two of four resistant MRIxSB22 F_2_ progeny.
- In MRI, pathogen challenge also upregulated transcripts in the salicylic acid synthesis pathway, suggesting its role in BDM resistance, and demonstrating the application of using comparative transcriptomics to identify resistance genes and mechanisms in non-model crops for marker-assisted breeding approaches.
