## Supporting Information Table S1 for "Identification of novel basil downy mildew resistance genes using *de novo* comparative transcriptomics"

### Sheet: Sheet1
Table S1. Primers used in this study
Primer name	Sequence (5'-3')	Transcript template ID	Target	Lab ID	Size of predicted product
ObActin_2-F	GTTATGCACTTCCCCATGCT	comp177243_c1_seq7	comp177243_c1_seq7	B177243_2-F	199
ObActin_2-R	GAGCTGTTCTTTGCGGTCTC	comp177243_c1_seq7	comp177243_c1_seq7	B177243_2-R	199
MRI_134-F	CCGAGAAAATCGATCTAGAGAG	comp160460_c0_seq5	MRI-R1 5' end	1BF	N/A
MRI_1326-F	CCGCACGGGTGAACAGATA	comp160460_c0_seq5	MRI-R1 internal	7F	N/A
MRI_1747-R	CTCATCAGCTGGAGGGTTAAAAAC	comp160460_c0_seq5	MRI-R1 internal	8R	N/A
MRI_1664-F	CGATCTGAAGCAGAACAGGAACATG	comp160460_c0_seq5	MRI-R1 internal	9F	N/A
MRI_2099_R	CTGCTTTAACCTCAAGCTTACTGGA	comp160460_c0_seq5	MRI-R1 internal	10R	N/A
MRI_2013-F	CTCTTCTTCCTGCAAAATTCGG	comp160460_c0_seq5	MRI-R1 internal	11F	N/A
MRI_2554-R	GTTGCCAGAAAATGCATTCGT	comp160460_c0_seq5	MRI-R1 internal	12R	N/A
MRI_2362-F	AATAAACGACTTGGATGGAAGGC	comp160460_c0_seq5	MRI-R1 internal	13F	N/A
MRI_2869-R	CTAGCTTGATCTTTTAATTGGTGGAAAAAT	comp160460_c0_seq5	MRI-R1 3' end	14R	N/A
Intron 2-F	GAGATCTACCGTTGACATCTTTTC	N/A	MRI-R1 intron sequencing	N/A	N/A
Intron 2-R	CCAACAAGATATGAACTCTACATAG	N/A	MRI-R1 intron sequencing	N/A	N/A
Intron 4-F	GTAGGGGAAATGGTGAAGTTG	N/A	MRI-R1 intron sequencing	N/A	N/A
Intron 4-R	CACTCAGACGGCCTATTAATTTATC	N/A	MRI-R1 intron sequencing	N/A	N/A
Intron-Exon 5-F	GGAGCCAACAGAGAAAAACG	N/A	MRI-R1 intron sequencing	N/A	N/A
CC1-F	GCGGATGCTGCAGTAGATTTCC	comp160460_c0_seq2	CC domain	N/A	N/A
CC2-F	CAACTGGTGGAGAATGTCAACG	comp160460_c0_seq2	CC domain-intron	N/A	N/A
Intron 2A-F	GCGTCTGTGCTTGATTGCGTTC	comp160460_c0_seq2	comp160460_c0 intron sequencing	N/A	N/A
NB-ARC-F	GGCCGTCTGAGTGAAGAAACC	comp160460_c0_seq2	NB-ARC domain	N/A	N/A
NB-ARC1-R	GAGAAACCACATCCAAATTGCTGG	comp160460_c0_seq2	NB-ARC domain-intron	N/A	N/A
NB-ARC2-R	CTCTCACTTGGTTCGAAGAAACG	comp160460_c0_seq2	NB-ARC domain-intron	N/A	N/A
DEV_782-F	GCAAGAGAGAAAAATGTGGTGGG	comp160460_c0_seq2	Devotion' MRI-R1 Allele 4 specific	N/A	N/A
DEV_1293-F	CTCGACTTCCTGAGAAATTGCG	comp160460_c0_seq2	Devotion' MRI-R1 Allele 4 specific	N/A	N/A
DEV_1373-R	CCAATTTGCCAAGTGCTTCC	comp160460_c0_seq2	Devotion' MRI-R1 Allele 4 specific	N/A	N/A
DEV_1598-F	GACAGATTGCCTTACCACTTGC	comp160460_c0_seq2	Devotion' MRI-R1 Allele 4 specific	N/A	N/A
DEV_2140-R	GAGCGTCATCGACTTGATATCC	comp160460_c0_seq2	Devotion' MRI-R1 Allele 4 specific	N/A	N/A
LRR1-F	GTTAGTTTTCCCAAGAAGGAGG	comp160460_c0_seq2	LRR domain	N/A	N/A
DEV_2462-R	GTTTCTTCAAGTTGCAAGCCCG	comp160460_c0_seq2	Devotion' MRI-R1 Allele 4 specific	N/A	N/A
NB-ARC3-R	CCTGGAGACATTCAGCAACC	comp160460_c0_seq2	NB-ARC domain	N/A	N/A
LRR1-R	GCGGAAGCATTGGTCTTAAAATGC	comp160460_c0_seq2	LRR domain	N/A	N/A
NB-ARC4-R	CCACATGCTGATCAATTTTGACAC	comp160460_c0_seq2	NB-ARC domain	N/A	N/A
NB-ARC2-F	GGTTGCTGAATGTCTCCAGG	comp160460_c0_seq2	NB-ARC domain	N/A	N/A
LRR2-F	GCATTTTAAGACCAATGCTTCCGC	comp160460_c0_seq2	LRR domain	N/A	N/A
Cloning-F	ACCTGCCAACCAAAGCGAGAAC	N/A	Cloning Analysis Forward Primer (NEB® PCR Cloning Kit)	N/A	309 + insert
Cloning-R	TCAGGGTTATTGTCTCATGAGCG	N/A	Cloning Analysis Reverse Primer (NEB® PCR Cloning Kit)	N/A	309 + insert
