## Supporting Information Table S3 for "Identification of novel basil downy mildew resistance genes using *de novo* comparative transcriptomics"

### Sheet: Sheet1
Table S3. Top ten structural homologos of MRI-R1 identified by DALI PDB Search
No:	Chain	Z	RMSD	LALI (number of equivalent residues)	nres	%id	PDB	molecule	Description	organism	Primary Citation
1	6s2p-N	22.2	2.2	251	252	47	https://www.rcsb.org/structure/6S2P	NRC1	Structure of the NB-ARC domain from the Tomato immune receptor NRC1	Solanum lycopersicum	Steele JFC, Hughes RK, Banfield MJ (2019) Structural and biochemical studies of an NB-ARC domain from a plant NLR immune receptor. PLOS ONE 14(8): e0221226. https://doi.org/10.1371/journal.pone.0221226
2	4r6g-A	19.6	3.7	305	464	19	https://www.rcsb.org/structure/4R6G	leucine rich repeats DLRR_K	Crystal structure of computational designed leucine rich repeats DLRR_K in space group P22121	synthetic construct	Park, K., Shen, B., Parmeggiani, F. et al. Control of repeat-protein curvature by computational protein design. Nat Struct Mol Biol 22, 167–174 (2015). https://doi-org.silk.library.umass.edu/10.1038/nsmb.2938
3	4mn8-A	19	8.5	398	759	11	https://www.rcsb.org/structure/4MN8	LRR receptor-like serine/threonine-protein kinase FLS2	Crystal structure of flg22 in complex with the FLS2 and BAK1 ectodomains	Arabidopsis thaliana	Sun Yadong, Li Lei, Macho Alberto P., Han Zhifu, Hu Zehan, Zipfel Cyril, Zhou Jian-Min, and Chai Jijie. “Structural Basis for Flg22-Induced Activation of the Arabidopsis FLS2-BAK1 Immune Complex.” Science 342, no. 6158 (November 1, 2013): 624–28. https://doi.org/10.1126/science.1243825.
4	6s6q-A	18.8	6.4	327	833	15	https://www.rcsb.org/structure/6S6Q	LRR receptor-like serine/threonine-protein kinase GSO1	Crystal structure of the LRR ectodomain of the plant membrane receptor kinase GASSHO1/SCHENGEN3 from Arabidopsis thaliana in complex with CASPARIAN STRIP INTEGRITY FACTOR 2	Arabidopsis thaliana	Okuda Satohiro, Fujita Satoshi, Moretti Andrea, Hohmann Ulrich, Doblas Verónica G., Ma Yan, Pfister Alexandre, Brandt Benjamin, Geldner Niko, and Hothorn Michael. “Molecular Mechanism for the Recognition of Sequence-Divergent CIF Peptides by the Plant Receptor Kinases GSO1/SGN3 and GSO2.” Proceedings of the National Academy of Sciences 117, no. 5 (February 4, 2020): 2693–2703. https://doi.org/10.…
5	5z8x-A	18.8	4.2	283	328	16	https://www.rcsb.org/structure/5Z8X	Leucine-rich repeat transmembrane neuronal protein 2	Crystal structure of human LRRTM2	Homo sapiens	Yamagata, A., Goto-Ito, S., Sato, Y. et al. Structural insights into modulation and selectivity of transsynaptic neurexin–LRRTM interaction. Nat Commun 9, 3964 (2018). https://doi-org.silk.library.umass.edu/10.1038/s41467-018-06333-8
6	1xcd-A	18.5	3.5	271	305	15	https://www.rcsb.org/structure/1XCD	Decorin	Dimeric bovine tissue-extracted decorin, crystal form 1	Bos taurus	Scott Paul G., McEwan Paul A., Dodd Carole M., Bergmann Ernst M., Bishop Paul N., and Bella Jordi. “Crystal Structure of the Dimeric Protein Core of Decorin, the Archetypal Small Leucine-Rich Repeat Proteoglycan.” Proceedings of the National Academy of Sciences 101, no. 44 (November 2, 2004): 15633–38. https://doi.org/10.1073/pnas.0402976101.
7	5yq5-B	18.5	3.2	268	306	17	https://www.rcsb.org/structure/5YQ5	Osteomodulin	Crystal structure of human osteomodulin	Homo sapiens	Tashima, T., Nagatoishi, S., Caaveiro, J.M.M. et al. Molecular basis for governing the morphology of type-I collagen fibrils by Osteomodulin. Commun Biol 1, 33 (2018). https://doi-org.silk.library.umass.edu/10.1038/s42003-018-0038-2
8	6j5v-A	18.3	4.2	642	816	23	https://www.rcsb.org/structure/6J5V	Disease resistance RPP13-like protein 4	Ligand-triggered allosteric ADP release primes a plant NLR complex	Arabidopsis thaliana	Wang Jizong, Wang Jia, Hu Meijuan, Wu Shan, Qi Jinfeng, Wang Guoxun, Han Zhifu, et al. “Ligand-Triggered Allosteric ADP Release Primes a Plant NLR Complex.” Science 364, no. 6435 (April 5, 2019): eaav5868. https://doi.org/10.1126/science.aav5868.
9	4z61-A	18.3	5.5	373	610	17	https://www.rcsb.org/structure/4Z61	Phytosulfokine receptor 1	The plant peptide hormone receptor complex	Daucus carota, Arabidopsis thaliana	Wang, J., Li, H., Han, Z. et al. Allosteric receptor activation by the plant peptide hormone phytosulfokine. Nature 525, 265–268 (2015). https://doi-org.silk.library.umass.edu/10.1038/nature14858
10	4fmz-B	18	4.2	286	341	15	https://www.rcsb.org/structure/4FMZ	Internalin	Crystal structure of an internalin (inlF) from Listeria monocytogenes str. 4b F2365 at 1.91 A resolution	Listeria monocytogenes serotype 4b str. F2365	Crystal structure of an internalin (inlF) from Listeria monocytogenes str. 4b F2365 at 1.91 A resolution. Joint Center for Structural Genomics (JCSG). To be published.
